# Amplicon sequencing reveals complex infection in infants congenitally infected with *Trypanosoma cruzi* and informs the dynamics of parasite transmission

**DOI:** 10.1101/2022.11.16.516746

**Authors:** Jill Hakim, Andreea Waltmann, Freddy Tinajeros, Oksana Kharabora, Edith Málaga Machaca, Maritza Calderon, María del Carmen Menduiña, Jeremy Wang, Daniel Rueda, Mirko Zimic, Manuela Verástegui, Jonathan J Juliano, Robert H Gilman, Monica R. Mugnier, Natalie M Bowman, Chagas working group

**Author notes:** co-senior author (Monica R. Mugnier, Natalie M Bowman).

## Abstract

Congenital transmission of *Trypanosoma cruzi*, the causative agent of Chagas disease, is an important source of new infections worldwide. The mechanisms of congenital transmission remain poorly understood, but there is evidence that parasite factors could play a role.

Investigating changes in parasite strain diversity during transmission could provide insight into the parasite factors that influence the process. Here we use deep amplicon sequencing of a single copy gene in the *T. cruzi* genome to evaluate the diversity of infection in a collection of clinical blood samples from Chagas positive mothers and their infected infants. We found several infants and mothers infected with more than two parasite haplotypes, indicating infection with multiple parasite strains. Two haplotypes were detected exclusively in infant samples, while one haplotype was never found in infants, suggesting a relationship between the probability of transmission and parasite genotype. Finally, we found an increase in parasite population diversity in children after birth compared to their mothers, suggesting that there is no transmission bottleneck during congenital infection and that multiple parasites breach the placenta in the course of congenital transmission.
