## Supplemental Table 1 for "Amplicon sequencing reveals complex infection in infants congenitally infected with *Trypanosoma cruzi* and informs the dynamics of parasite transmission"

### Sheet: in
Sample_ID	Twin	Mother or Child	Sample Type	Family code	total_reads	Replicate Number
035_0m_MID_1	Single	child	0m	35	1681	1
035_0m_MID_2	Single	child	0m	35	63	2
035_9m_MID_1	Single	child	9m	35	6687	1
035_9m_MID_2	Single	child	9m	35	7624	2
117_1_0m_MID_1	Twin	child	0m	117	11059	1
117_1_0m_MID_2	Twin	child	0m	117	6635	2
117_1_9m_MID_1	Twin	child	9m	117	208	1
117_2_0m_MID_1	Twin	child	0m	117	4542	1
117_2_0m_MID_2	Twin	child	0m	117	4364	2
117_mother_MID_1	Twin	mother	mother	117	1285	1
1244_0m_MID_1	Single	child	0m	1244	1235	1
1244_mother_MID_1	Single	mother	mother	1244	3029	1
1244_mother_MID_2	Single	mother	mother	1244	6189	2
1507_0m_MID_1	Single	child	0m	1507	2353	1
1507_0m_MID_2	Single	child	0m	1507	2775	2
1507_mother_MID_2	Single	mother	mother	1507	2853	2
1559_0m_MID_1	Single	child	0m	1559	6160	1
1559_0m_MID_2	Single	child	0m	1559	9824	2
181_0m_MID_1	Single	child	0m	181	548	1
181_1m_MID_1	Single	child	1m	181	67	1
2134_1m_MID_1	Single	child	1m	2134	530	1
2134_1m_MID_2	Single	child	1m	2134	313	2
2134_mother_MID_1	Single	mother	mother	2134	937	1
2134_mother_MID_2	Single	mother	mother	2134	379	2
2315_0m_MID_1	Single	child	0m	2315	6038	1
2315_mother_MID_1	Single	mother	mother	2315	361	1
2315_mother_MID_2	Single	mother	mother	2315	1083	2
2596_0m_MID_2	Single	child	0m	2596	58	2
2596_1m_MID_2	Single	child	1m	2596	2571	2
2596_3m_MID_2	Single	child	3m	2596	1013	2
2596_mother_MID_1	Single	mother	mother	2596	3288	1
2619_0m_MID_1	Single	child	0m	2619	511	1
2619_0m_MID_2	Single	child	0m	2619	6787	2
2619_mother_MID_1	Single	mother	mother	2619	1108	1
2838_0m_MID_2	Single	child	0m	2838	69	2
2838_1m_MID_2	Single	child	1m	2838	4988	2
2838_mother_MID_1	Single	mother	mother	2838	186	1
2838_mother_MID_2	Single	mother	mother	2838	256	2
3048_0m_MID_1	Single	child	0m	3048	679	1
3048_0m_MID_2	Single	child	0m	3048	1460	2
3103_0m_MID_1	Single	child	0m	3103	4021	1
3103_1m_MID_2	Single	child	1m	3103	298	2
3236_0m_MID_1	Single	child	0m	3236	22844	1
3236_0m_MID_2	Single	child	0m	3236	6851	2
3236_mother_MID_1	Single	mother	mother	3236	11173	1
3236_mother_MID_2	Single	mother	mother	3236	10623	2
327_0m_MID_1	Single	child	0m	327	118	1
327_0m_MID_2	Single	child	0m	327	54	2
327_mother_MID_1	Single	mother	mother	327	11603	1
3482_0m_MID_1	Single	child	0m	3482	4353	1
3482_0m_MID_2	Single	child	0m	3482	3751	2
3482_mother_MID_1	Single	mother	mother	3482	6592	1
3482_mother_MID_2	Single	mother	mother	3482	8606	2
3565_0m_MID_1	Single	child	0m	3565	177	1
3565_mother_MID_1	Single	mother	mother	3565	216	1
3565_mother_MID_2	Single	mother	mother	3565	16311	2
3656_0m_MID_1	Single	child	0m	3656	5703	1
3656_0m_MID_2	Single	child	0m	3656	8312	2
3656_1m_MID_1	Single	child	1m	3656	765	1
3656_1m_MID_2	Single	child	1m	3656	542	2
4186_3m_MID_1	Single	child	3m	4186	6297	1
4186_3m_MID_2	Single	child	3m	4186	738	2
4186_MID_1	Single	child	NA	4186	199	1
4186_mother_MID_1	Single	mother	mother	4186	2235	1
4186_mother_MID_2	Single	mother	mother	4186	4337	2
4285_1_0m_MID_2	Twin	child	0m	4285	1731	2
4285_2_0m_MID_1	Twin	child	0m	4285	1439	1
4285_2_0m_MID_2	Twin	child	0m	4285	7017	2
4296_1_0m_MID_1	Twin	child	0m	4296	10846	1
4296_1_0m_MID_2	Twin	child	0m	4296	17001	2
4296_2_0m_MID_1	Twin	child	0m	4296	8172	1
4296_2_0m_MID_2	Twin	child	0m	4296	5607	2
4296_mother_MID_1	Twin	mother	mother	4296	763	1
4296_mother_MID_2	Twin	mother	mother	4296	887	2
4533_mother_MID_2	Single	mother	mother	NA	96	2
500_0m_MID_1	Single	child	0m	500	770	1
500_0m_MID_2	Single	child	0m	500	1057	2
500_1m_MID_1	Single	child	1m	500	78	1
500_1m_MID_2	Single	child	1m	500	337	2
869_0m_MID_1	Single	child	0m	869	900	1
